# Acid ceramidase inhibition enhances BCL-2 targeting in venetoclax-resistant acute myeloid leukemia via a cytotoxic integrated stress response

**DOI:** 10.1101/2025.06.06.657881

**Authors:** Johnson Ung, Su-Fern Tan, Jeremy J.P. Shaw, Maansi Taori, Tess M. Deddens, Giovana da Costa Venancio, McLane M. Montgomery, James T. Hagen, Raphael T. Aruleba, Upendar R. Golla, Arati Sharma, B. Bishal Paudel, Irene Sung-Ah Lee, Bhavishya Ramamoorthy, Kevin A. Janes, Francine Garrett-Bakelman, Myles C. Cabot, Kelsey H. Fisher-Wellman, Todd E. Fox, David F. Claxton, Charles E. Chalfant, David J. Feith, Thomas P. Loughran

## Abstract

Resistance to combination regimens containing the BCL-2 inhibitor venetoclax in acute myeloid leukemia (AML) is a growing clinical challenge for this extensively utilized agent. We previously established the anti-leukemic properties of ceramide, a tumor-suppressive sphingolipid, in AML and demonstrated that upregulated expression of acid ceramidase (AC), a ceramide-neutralizing enzyme, supported leukemic survival and resistance to BH3 mimetics. Here, we report the anti-leukemic efficacy and mechanisms of co-targeting AC and BCL-2 in venetoclax-resistant AML. Analysis of the BeatAML dataset revealed a positive relationship between increased AC gene expression and venetoclax resistance. Targeting AC enhanced single-agent venetoclax cytotoxicity and the venetoclax + cytarabine combination in AML cell lines with primary or acquired venetoclax resistance. SACLAC + venetoclax was equipotent to the combination of venetoclax + cytarabine at reducing cell viability when evaluated *ex vivo* across a cohort of 71 primary AML patient samples. Mechanistically, SACLAC + venetoclax increased ceramide to levels that trigger a cytotoxic integrated stress response (ISR), ISR-mediated NOXA protein upregulation, mitochondrial dysregulation, and caspase-dependent cell death. Collectively, these data demonstrate the efficacy of co-targeting AC and BCL-2 in AML and rationalize targeting AC as a therapeutic approach to overcome venetoclax resistance.
