## Supplementary material for "Acid ceramidase inhibition enhances BCL-2 targeting in venetoclax-resistant acute myeloid leukemia via a cytotoxic integrated stress response": Table S1

### Sheet: enrichment.Process
#term ID	term description	observed gene count	background gene count	strength	signal	false discovery rate	matching proteins in your network (IDs)	matching proteins in your network (labels)
GO:0034641	Cellular nitrogen compound metabolic process	81	3463	0.39	0.95	4.26e-12	9606.ENSP00000012443,9606.ENSP00000215375,9606.ENSP00000215882,9606.ENSP00000216554,9606.ENSP00000217426,9606.ENSP00000219252,9606.ENSP00000230640,9606.ENSP00000231498,9606.ENSP00000232888,9606.ENSP00000233146,9606.ENSP00000238651,9606.ENSP00000240185,9606.ENSP00000243997,9606.ENSP00000244230,9606.ENSP00000245539,9606.ENSP00000252622,9606.ENSP00000254878,9606.ENSP00000255681,9606.ENSP00000257347,…	PPP5C,ATP5F1D,SLC25A1,EIF5,AHCY,POLR2C,MTREX,NUP155,RRP9,MSH2,ACOT2,TARDBP,ATP5F1E,MPHOSPH10,MRPS7,LSM7,RIDA,MACROD1,CARS2,SRSF1,IMP4,PPWD1,DNAJA3,CAD,CDK2,PELO,NHP2,LACTB2,SSRP1,LUC7L,RPL29,LSM3,PPIH,DRAP1,MRPL38,RSF1,PRKDC,HMGCS1,ENO3,UTP4,MRPL40,MRPL12,ACSL4,CPSF7,GPX4,MT-ATP6,PGM1,MRPL14,YBX1,PABPC4,ADA,YARS1,CRNKL1,SF1,MTPN,CNP,AIMP1,NFATC2,GSTP1,RBM4,RPSA,SNRPE,ARRB2,CBFB,LARP4,NDUFA5,EHMT1…
GO:0006412	Translation	19	389	0.71	0.94	9.72e-06	9606.ENSP00000216554,9606.ENSP00000245539,9606.ENSP00000257347,9606.ENSP00000294189,9606.ENSP00000308275,9606.ENSP00000333401,9606.ENSP00000333837,9606.ENSP00000361084,9606.ENSP00000361949,9606.ENSP00000362576,9606.ENSP00000378191,9606.ENSP00000386894,9606.ENSP00000389351,9606.ENSP00000415464,9606.ENSP00000424328,9606.ENSP00000431800,9606.ENSP00000447001,9606.ENSP00000464342,9606.ENSP00000478121	EIF5,MRPS7,CARS2,RPL29,MRPL38,MRPL40,MRPL12,MRPL14,PABPC4,YARS1,AIMP1,RBM4,RPSA,LARP4,MRPS30,EIF3F,RPL18,RPL36,ELOC
GO:0010467	Gene expression	55	2101	0.44	0.91	7.24e-09	9606.ENSP00000012443,9606.ENSP00000216554,9606.ENSP00000219252,9606.ENSP00000230640,9606.ENSP00000231498,9606.ENSP00000232888,9606.ENSP00000233146,9606.ENSP00000240185,9606.ENSP00000244230,9606.ENSP00000245539,9606.ENSP00000252622,9606.ENSP00000257347,9606.ENSP00000258962,9606.ENSP00000259239,9606.ENSP00000261308,9606.ENSP00000266970,9606.ENSP00000274606,9606.ENSP00000293872,9606.ENSP00000294189,…	PPP5C,EIF5,POLR2C,MTREX,NUP155,RRP9,MSH2,TARDBP,MPHOSPH10,MRPS7,LSM7,CARS2,SRSF1,IMP4,PPWD1,CDK2,NHP2,LUC7L,RPL29,LSM3,PPIH,DRAP1,MRPL38,RSF1,PRKDC,UTP4,MRPL40,MRPL12,RAP1GDS1,CPSF7,IFI16,MRPL14,YBX1,PABPC4,YARS1,CRNKL1,SF1,AIMP1,NFATC2,RBM4,RPSA,SNRPE,ARRB2,CBFB,LARP4,SRSF10,MRPS30,EIF3F,TRMT112,RPL18,GTF2I,RPL36,LSM4,ELOC,LDB1
GO:0022613	Ribonucleoprotein complex biogenesis	20	449	0.67	0.89	1.34e-05	9606.ENSP00000216554,9606.ENSP00000230640,9606.ENSP00000232888,9606.ENSP00000244230,9606.ENSP00000245539,9606.ENSP00000258962,9606.ENSP00000259239,9606.ENSP00000274606,9606.ENSP00000293872,9606.ENSP00000313420,9606.ENSP00000327179,9606.ENSP00000345412,9606.ENSP00000366557,9606.ENSP00000366604,9606.ENSP00000389351,9606.ENSP00000400591,9606.ENSP00000420195,9606.ENSP00000431800,9606.ENSP00000438349,…	EIF5,MTREX,RRP9,MPHOSPH10,MRPS7,SRSF1,IMP4,NHP2,LUC7L,PRKDC,UTP4,CPSF7,CRNKL1,SF1,RPSA,SNRPE,SRSF10,EIF3F,TRMT112,LSM4
GO:0043604	Amide biosynthetic process	22	536	0.64	0.88	1.08e-05	9606.ENSP00000215882,9606.ENSP00000216554,9606.ENSP00000245539,9606.ENSP00000257347,9606.ENSP00000294189,9606.ENSP00000308275,9606.ENSP00000333401,9606.ENSP00000333837,9606.ENSP00000339787,9606.ENSP00000361084,9606.ENSP00000361949,9606.ENSP00000362576,9606.ENSP00000378191,9606.ENSP00000386894,9606.ENSP00000389351,9606.ENSP00000415464,9606.ENSP00000424328,9606.ENSP00000431800,9606.ENSP00000447001,…	SLC25A1,EIF5,MRPS7,CARS2,RPL29,MRPL38,MRPL40,MRPL12,ACSL4,MRPL14,PABPC4,YARS1,AIMP1,RBM4,RPSA,LARP4,MRPS30,EIF3F,RPL18,RPL36,ELOC,AGK
GO:0022618	Ribonucleoprotein complex assembly	13	203	0.83	0.88	8.2e-05	9606.ENSP00000216554,9606.ENSP00000245539,9606.ENSP00000258962,9606.ENSP00000293872,9606.ENSP00000313420,9606.ENSP00000345412,9606.ENSP00000366557,9606.ENSP00000366604,9606.ENSP00000389351,9606.ENSP00000400591,9606.ENSP00000420195,9606.ENSP00000431800,9606.ENSP00000469468	EIF5,MRPS7,SRSF1,LUC7L,PRKDC,CPSF7,CRNKL1,SF1,RPSA,SNRPE,SRSF10,EIF3F,LSM4
GO:0016070	RNA metabolic process	43	1550	0.47	0.86	2.58e-07	9606.ENSP00000012443,9606.ENSP00000219252,9606.ENSP00000230640,9606.ENSP00000231498,9606.ENSP00000232888,9606.ENSP00000240185,9606.ENSP00000244230,9606.ENSP00000252622,9606.ENSP00000254878,9606.ENSP00000257347,9606.ENSP00000258962,9606.ENSP00000259239,9606.ENSP00000261308,9606.ENSP00000266970,9606.ENSP00000274311,9606.ENSP00000274606,9606.ENSP00000276590,9606.ENSP00000293872,9606.ENSP00000302160,…	PPP5C,POLR2C,MTREX,NUP155,RRP9,TARDBP,MPHOSPH10,LSM7,RIDA,CARS2,SRSF1,IMP4,PPWD1,CDK2,PELO,NHP2,LACTB2,LUC7L,LSM3,PPIH,DRAP1,RSF1,PRKDC,UTP4,MRPL12,CPSF7,YBX1,PABPC4,YARS1,CRNKL1,SF1,NFATC2,RBM4,SNRPE,ARRB2,CBFB,SRSF10,TRMT112,GTF2I,LSM4,ELOC,REXO2,LDB1
GO:0006139	Nucleobase-containing compound metabolic process	64	2722	0.4	0.85	7.24e-09	9606.ENSP00000012443,9606.ENSP00000215375,9606.ENSP00000215882,9606.ENSP00000217426,9606.ENSP00000219252,9606.ENSP00000230640,9606.ENSP00000231498,9606.ENSP00000232888,9606.ENSP00000233146,9606.ENSP00000238651,9606.ENSP00000240185,9606.ENSP00000243997,9606.ENSP00000244230,9606.ENSP00000252622,9606.ENSP00000254878,9606.ENSP00000255681,9606.ENSP00000257347,9606.ENSP00000258962,9606.ENSP00000259239,…	PPP5C,ATP5F1D,SLC25A1,AHCY,POLR2C,MTREX,NUP155,RRP9,MSH2,ACOT2,TARDBP,ATP5F1E,MPHOSPH10,LSM7,RIDA,MACROD1,CARS2,SRSF1,IMP4,PPWD1,DNAJA3,CAD,CDK2,PELO,NHP2,LACTB2,SSRP1,LUC7L,LSM3,PPIH,DRAP1,RSF1,PRKDC,HMGCS1,ENO3,UTP4,MRPL12,ACSL4,CPSF7,MT-ATP6,PGM1,YBX1,PABPC4,ADA,YARS1,CRNKL1,SF1,CNP,NFATC2,RBM4,SNRPE,ARRB2,CBFB,NDUFA5,EHMT1,SRSF10,TRMT112,KPNA2,GTF2I,LSM4,ELOC,REXO2,ATXN3,LDB1
GO:0006725	Cellular aromatic compound metabolic process	67	2936	0.38	0.83	7.24e-09	9606.ENSP00000012443,9606.ENSP00000215375,9606.ENSP00000215882,9606.ENSP00000217426,9606.ENSP00000219252,9606.ENSP00000230640,9606.ENSP00000231498,9606.ENSP00000232888,9606.ENSP00000233146,9606.ENSP00000238651,9606.ENSP00000240185,9606.ENSP00000243997,9606.ENSP00000244230,9606.ENSP00000245206,9606.ENSP00000252622,9606.ENSP00000254878,9606.ENSP00000255681,9606.ENSP00000257347,9606.ENSP00000258962,…	PPP5C,ATP5F1D,SLC25A1,AHCY,POLR2C,MTREX,NUP155,RRP9,MSH2,ACOT2,TARDBP,ATP5F1E,MPHOSPH10,GOT2,LSM7,RIDA,MACROD1,CARS2,SRSF1,IMP4,PPWD1,DNAJA3,CAD,CDK2,PELO,NHP2,LACTB2,SSRP1,LUC7L,LSM3,PPIH,DRAP1,RSF1,PRKDC,HMGCS1,ENO3,UTP4,MRPL12,ACSL4,CPSF7,MT-ATP6,PGM1,AKR1A1,YBX1,PABPC4,ADA,YARS1,CRNKL1,SF1,MTPN,CNP,NFATC2,RBM4,SNRPE,ARRB2,CBFB,NDUFA5,EHMT1,SRSF10,TRMT112,KPNA2,GTF2I,LSM4,ELOC,REXO2,ATXN3,LDB1
GO:0046483	Heterocycle metabolic process	66	2891	0.38	0.83	7.24e-09	9606.ENSP00000012443,9606.ENSP00000215375,9606.ENSP00000215882,9606.ENSP00000217426,9606.ENSP00000219252,9606.ENSP00000230640,9606.ENSP00000231498,9606.ENSP00000232888,9606.ENSP00000233146,9606.ENSP00000238651,9606.ENSP00000240185,9606.ENSP00000243997,9606.ENSP00000244230,9606.ENSP00000252622,9606.ENSP00000254878,9606.ENSP00000255681,9606.ENSP00000257347,9606.ENSP00000258962,9606.ENSP00000259239,…	PPP5C,ATP5F1D,SLC25A1,AHCY,POLR2C,MTREX,NUP155,RRP9,MSH2,ACOT2,TARDBP,ATP5F1E,MPHOSPH10,LSM7,RIDA,MACROD1,CARS2,SRSF1,IMP4,PPWD1,DNAJA3,CAD,CDK2,PELO,NHP2,LACTB2,SSRP1,LUC7L,LSM3,PPIH,DRAP1,RSF1,PRKDC,HMGCS1,ENO3,UTP4,MRPL12,ACSL4,CPSF7,MT-ATP6,OAT,PGM1,AKR1A1,YBX1,PABPC4,ADA,YARS1,CRNKL1,SF1,CNP,NFATC2,RBM4,SNRPE,ARRB2,CBFB,NDUFA5,EHMT1,SRSF10,TRMT112,KPNA2,GTF2I,LSM4,ELOC,REXO2,ATXN3,LDB1
GO:0000375	RNA splicing, via transesterification reactions	14	249	0.77	0.83	0.00011	9606.ENSP00000230640,9606.ENSP00000244230,9606.ENSP00000252622,9606.ENSP00000258962,9606.ENSP00000261308,9606.ENSP00000293872,9606.ENSP00000302160,9606.ENSP00000306614,9606.ENSP00000366557,9606.ENSP00000366604,9606.ENSP00000386894,9606.ENSP00000400591,9606.ENSP00000420195,9606.ENSP00000469468	MTREX,MPHOSPH10,LSM7,SRSF1,PPWD1,LUC7L,LSM3,PPIH,CRNKL1,SF1,RBM4,SNRPE,SRSF10,LSM4
GO:1901360	Organic cyclic compound metabolic process	69	3181	0.36	0.8	1.28e-08	9606.ENSP00000012443,9606.ENSP00000215375,9606.ENSP00000215882,9606.ENSP00000217426,9606.ENSP00000219252,9606.ENSP00000230640,9606.ENSP00000231498,9606.ENSP00000232888,9606.ENSP00000233146,9606.ENSP00000238651,9606.ENSP00000240185,9606.ENSP00000243997,9606.ENSP00000244230,9606.ENSP00000245206,9606.ENSP00000252622,9606.ENSP00000254878,9606.ENSP00000255681,9606.ENSP00000257347,9606.ENSP00000258962,…	PPP5C,ATP5F1D,SLC25A1,AHCY,POLR2C,MTREX,NUP155,RRP9,MSH2,ACOT2,TARDBP,ATP5F1E,MPHOSPH10,GOT2,LSM7,RIDA,MACROD1,CARS2,SRSF1,IMP4,PPWD1,DNAJA3,CAD,CDK2,PELO,NHP2,LACTB2,SSRP1,LUC7L,LSM3,PPIH,DRAP1,RSF1,PRKDC,HMGCS1,ENO3,UTP4,MRPL12,ACSL4,CPSF7,DHCR7,MT-ATP6,OAT,PGM1,AKR1A1,YBX1,PABPC4,ADA,YARS1,CRNKL1,SF1,MTPN,CNP,NFATC2,RBM4,SNRPE,ARRB2,CBFB,NDUFA5,EHMT1,SRSF10,TRMT112,KPNA2,GTF2I,LSM4,ELOC,REXO2,…
GO:0043603	Cellular amide metabolic process	27	810	0.55	0.8	1.38e-05	9606.ENSP00000215882,9606.ENSP00000216554,9606.ENSP00000238651,9606.ENSP00000245539,9606.ENSP00000257347,9606.ENSP00000294189,9606.ENSP00000308275,9606.ENSP00000322706,9606.ENSP00000333401,9606.ENSP00000333837,9606.ENSP00000339787,9606.ENSP00000346103,9606.ENSP00000361084,9606.ENSP00000361949,9606.ENSP00000361965,9606.ENSP00000362576,9606.ENSP00000378191,9606.ENSP00000381607,9606.ENSP00000386894,…	SLC25A1,EIF5,ACOT2,MRPS7,CARS2,RPL29,MRPL38,HMGCS1,MRPL40,MRPL12,ACSL4,GPX4,MRPL14,PABPC4,ADA,YARS1,AIMP1,GSTP1,RBM4,RPSA,LARP4,MRPS30,EIF3F,RPL18,RPL36,ELOC,AGK
GO:0006518	Peptide metabolic process	21	547	0.61	0.78	5.83e-05	9606.ENSP00000216554,9606.ENSP00000245539,9606.ENSP00000257347,9606.ENSP00000294189,9606.ENSP00000308275,9606.ENSP00000333401,9606.ENSP00000333837,9606.ENSP00000346103,9606.ENSP00000361084,9606.ENSP00000361949,9606.ENSP00000362576,9606.ENSP00000378191,9606.ENSP00000381607,9606.ENSP00000386894,9606.ENSP00000389351,9606.ENSP00000415464,9606.ENSP00000424328,9606.ENSP00000431800,9606.ENSP00000447001,…	EIF5,MRPS7,CARS2,RPL29,MRPL38,MRPL40,MRPL12,GPX4,MRPL14,PABPC4,YARS1,AIMP1,GSTP1,RBM4,RPSA,LARP4,MRPS30,EIF3F,RPL18,RPL36,ELOC
GO:0044271	Cellular nitrogen compound biosynthetic process	39	1494	0.44	0.73	7.82e-06	9606.ENSP00000012443,9606.ENSP00000215375,9606.ENSP00000215882,9606.ENSP00000216554,9606.ENSP00000219252,9606.ENSP00000243997,9606.ENSP00000245539,9606.ENSP00000257347,9606.ENSP00000264705,9606.ENSP00000266970,9606.ENSP00000274606,9606.ENSP00000294189,9606.ENSP00000307850,9606.ENSP00000308275,9606.ENSP00000311513,9606.ENSP00000333401,9606.ENSP00000333837,9606.ENSP00000339787,9606.ENSP00000354632,…	PPP5C,ATP5F1D,SLC25A1,EIF5,POLR2C,ATP5F1E,MRPS7,CARS2,CAD,CDK2,NHP2,RPL29,DRAP1,MRPL38,RSF1,MRPL40,MRPL12,ACSL4,MT-ATP6,MRPL14,PABPC4,ADA,YARS1,AIMP1,NFATC2,RBM4,RPSA,ARRB2,CBFB,LARP4,NDUFA5,MRPS30,EIF3F,RPL18,GTF2I,RPL36,ELOC,AGK,LDB1
GO:0000398	mRNA splicing, via spliceosome	13	245	0.75	0.71	0.00051	9606.ENSP00000230640,9606.ENSP00000252622,9606.ENSP00000258962,9606.ENSP00000261308,9606.ENSP00000293872,9606.ENSP00000302160,9606.ENSP00000306614,9606.ENSP00000366557,9606.ENSP00000366604,9606.ENSP00000386894,9606.ENSP00000400591,9606.ENSP00000420195,9606.ENSP00000469468	MTREX,LSM7,SRSF1,PPWD1,LUC7L,LSM3,PPIH,CRNKL1,SF1,RBM4,SNRPE,SRSF10,LSM4
GO:0044237	Cellular metabolic process	111	6568	0.25	0.7	1.88e-09	9606.ENSP00000012443,9606.ENSP00000215375,9606.ENSP00000215882,9606.ENSP00000216554,9606.ENSP00000216780,9606.ENSP00000217426,9606.ENSP00000219252,9606.ENSP00000223321,9606.ENSP00000230640,9606.ENSP00000231498,9606.ENSP00000232888,9606.ENSP00000233146,9606.ENSP00000238651,9606.ENSP00000240185,9606.ENSP00000243997,9606.ENSP00000244230,9606.ENSP00000245206,9606.ENSP00000245539,9606.ENSP00000252622,…	PPP5C,ATP5F1D,SLC25A1,EIF5,PCK2,AHCY,POLR2C,PSMA2,MTREX,NUP155,RRP9,MSH2,ACOT2,TARDBP,ATP5F1E,MPHOSPH10,GOT2,MRPS7,LSM7,RIDA,MACROD1,CARS2,GNS,SRSF1,IMP4,PPWD1,DNAJA3,PRDX1,CAD,ARSB,PCNP,HIBADH,CDK2,PELO,NHP2,LACTB2,SSRP1,FADS2,LUC7L,RPL29,FABP5,LSM3,PPIH,DRAP1,MRPL38,RSF1,PRKDC,MET,HMGCS1,ENO3,UTP4,NPLOC4,MRPL40,MRPL12,HDHD5,ACSL4,PRDX6,CPSF7,GPX4,GIT2,MT-ATP6,ACAT2,KIF14,IFI16,OAT,BAG3,PGM1,MRP…
GO:0008380	RNA splicing	16	370	0.66	0.69	0.00041	9606.ENSP00000230640,9606.ENSP00000240185,9606.ENSP00000244230,9606.ENSP00000252622,9606.ENSP00000258962,9606.ENSP00000261308,9606.ENSP00000293872,9606.ENSP00000302160,9606.ENSP00000306614,9606.ENSP00000361626,9606.ENSP00000366557,9606.ENSP00000366604,9606.ENSP00000386894,9606.ENSP00000400591,9606.ENSP00000420195,9606.ENSP00000469468	MTREX,TARDBP,MPHOSPH10,LSM7,SRSF1,PPWD1,LUC7L,LSM3,PPIH,YBX1,CRNKL1,SF1,RBM4,SNRPE,SRSF10,LSM4
GO:1901576	Organic substance biosynthetic process	53	2438	0.36	0.68	4.83e-06	9606.ENSP00000012443,9606.ENSP00000215375,9606.ENSP00000215882,9606.ENSP00000216554,9606.ENSP00000216780,9606.ENSP00000219252,9606.ENSP00000243997,9606.ENSP00000245206,9606.ENSP00000245539,9606.ENSP00000257347,9606.ENSP00000264705,9606.ENSP00000266970,9606.ENSP00000274606,9606.ENSP00000278840,9606.ENSP00000294189,9606.ENSP00000297258,9606.ENSP00000307850,9606.ENSP00000308275,9606.ENSP00000311513,…	PPP5C,ATP5F1D,SLC25A1,EIF5,PCK2,POLR2C,ATP5F1E,GOT2,MRPS7,CARS2,CAD,CDK2,NHP2,FADS2,RPL29,FABP5,DRAP1,MRPL38,RSF1,HMGCS1,MRPL40,MRPL12,HDHD5,ACSL4,GPX4,DHCR7,MT-ATP6,OAT,PGM1,MRPL14,AKR1A1,PABPC4,ADA,YARS1,AIMP1,NFATC2,GSTP1,RBM4,RPSA,ARRB2,CBFB,LARP4,NDUFA5,MRPS30,OSTC,EIF3F,RPL18,GTF2I,RPL36,ELOC,CRABP2,AGK,LDB1
GO:0090304	Nucleic acid metabolic process	49	2203	0.37	0.67	9.72e-06	9606.ENSP00000012443,9606.ENSP00000219252,9606.ENSP00000230640,9606.ENSP00000231498,9606.ENSP00000232888,9606.ENSP00000233146,9606.ENSP00000240185,9606.ENSP00000244230,9606.ENSP00000252622,9606.ENSP00000254878,9606.ENSP00000257347,9606.ENSP00000258962,9606.ENSP00000259239,9606.ENSP00000261308,9606.ENSP00000262375,9606.ENSP00000266970,9606.ENSP00000274311,9606.ENSP00000274606,9606.ENSP00000276590,…	PPP5C,POLR2C,MTREX,NUP155,RRP9,MSH2,TARDBP,MPHOSPH10,LSM7,RIDA,CARS2,SRSF1,IMP4,PPWD1,DNAJA3,CDK2,PELO,NHP2,LACTB2,SSRP1,LUC7L,LSM3,PPIH,DRAP1,RSF1,PRKDC,UTP4,MRPL12,CPSF7,YBX1,PABPC4,YARS1,CRNKL1,SF1,NFATC2,RBM4,SNRPE,ARRB2,CBFB,EHMT1,SRSF10,TRMT112,KPNA2,GTF2I,LSM4,ELOC,REXO2,ATXN3,LDB1
GO:0044249	Cellular biosynthetic process	51	2362	0.36	0.66	9.74e-06	9606.ENSP00000012443,9606.ENSP00000215375,9606.ENSP00000215882,9606.ENSP00000216554,9606.ENSP00000216780,9606.ENSP00000219252,9606.ENSP00000243997,9606.ENSP00000245206,9606.ENSP00000245539,9606.ENSP00000257347,9606.ENSP00000264705,9606.ENSP00000266970,9606.ENSP00000274606,9606.ENSP00000278840,9606.ENSP00000294189,9606.ENSP00000297258,9606.ENSP00000307850,9606.ENSP00000308275,9606.ENSP00000311513,…	PPP5C,ATP5F1D,SLC25A1,EIF5,PCK2,POLR2C,ATP5F1E,GOT2,MRPS7,CARS2,CAD,CDK2,NHP2,FADS2,RPL29,FABP5,DRAP1,MRPL38,RSF1,HMGCS1,MRPL40,MRPL12,HDHD5,ACSL4,GPX4,MT-ATP6,OAT,MRPL14,AKR1A1,PABPC4,ADA,YARS1,AIMP1,NFATC2,GSTP1,RBM4,RPSA,ARRB2,CBFB,LARP4,NDUFA5,MRPS30,OSTC,EIF3F,RPL18,GTF2I,RPL36,ELOC,CRABP2,AGK,LDB1
GO:1901566	Organonitrogen compound biosynthetic process	34	1338	0.43	0.64	9.29e-05	9606.ENSP00000215375,9606.ENSP00000215882,9606.ENSP00000216554,9606.ENSP00000243997,9606.ENSP00000245206,9606.ENSP00000245539,9606.ENSP00000257347,9606.ENSP00000264705,9606.ENSP00000294189,9606.ENSP00000297258,9606.ENSP00000308275,9606.ENSP00000333401,9606.ENSP00000333837,9606.ENSP00000339787,9606.ENSP00000354632,9606.ENSP00000357838,9606.ENSP00000361084,9606.ENSP00000361140,9606.ENSP00000361949,…	ATP5F1D,SLC25A1,EIF5,ATP5F1E,GOT2,MRPS7,CARS2,CAD,RPL29,FABP5,MRPL38,MRPL40,MRPL12,ACSL4,MT-ATP6,OAT,MRPL14,AKR1A1,PABPC4,ADA,YARS1,AIMP1,GSTP1,RBM4,RPSA,LARP4,NDUFA5,MRPS30,OSTC,EIF3F,RPL18,RPL36,ELOC,AGK
GO:0044238	Primary metabolic process	112	7156	0.22	0.62	7.87e-08	9606.ENSP00000012443,9606.ENSP00000215375,9606.ENSP00000215882,9606.ENSP00000216554,9606.ENSP00000216780,9606.ENSP00000217426,9606.ENSP00000219252,9606.ENSP00000223321,9606.ENSP00000230048,9606.ENSP00000230640,9606.ENSP00000231498,9606.ENSP00000232888,9606.ENSP00000233146,9606.ENSP00000236040,9606.ENSP00000238651,9606.ENSP00000240185,9606.ENSP00000243997,9606.ENSP00000244230,9606.ENSP00000245206,…	PPP5C,ATP5F1D,SLC25A1,EIF5,PCK2,AHCY,POLR2C,PSMA2,ACOT13,MTREX,NUP155,RRP9,MSH2,P3H1,ACOT2,TARDBP,ATP5F1E,MPHOSPH10,GOT2,MRPS7,LSM7,RIDA,MACROD1,CARS2,SRSF1,IMP4,PPWD1,DNAJA3,CAD,PCNP,HIBADH,CDK2,KRT10,PELO,NHP2,LACTB2,SSRP1,FADS2,LUC7L,RPL29,FABP5,LSM3,PPIH,DRAP1,MRPL38,RSF1,PRKDC,MET,HMGCS1,ENO3,UTP4,NPLOC4,MRPL40,MRPL12,HDHD5,ACSL4,RAP1GDS1,PRDX6,CPSF7,GPX4,DHCR7,MT-ATP6,ACAT2,KIF14,IFI16,OAT,…
GO:0008152	Metabolic process	120	7988	0.2	0.6	8.11e-08	9606.ENSP00000012443,9606.ENSP00000215375,9606.ENSP00000215882,9606.ENSP00000216554,9606.ENSP00000216780,9606.ENSP00000217426,9606.ENSP00000219252,9606.ENSP00000223321,9606.ENSP00000230048,9606.ENSP00000230640,9606.ENSP00000231498,9606.ENSP00000232888,9606.ENSP00000233146,9606.ENSP00000236040,9606.ENSP00000238651,9606.ENSP00000240185,9606.ENSP00000243997,9606.ENSP00000244230,9606.ENSP00000245206,…	PPP5C,ATP5F1D,SLC25A1,EIF5,PCK2,AHCY,POLR2C,PSMA2,ACOT13,MTREX,NUP155,RRP9,MSH2,P3H1,ACOT2,TARDBP,ATP5F1E,MPHOSPH10,GOT2,MRPS7,LSM7,RIDA,MACROD1,CARS2,GNS,SRSF1,IMP4,PPWD1,DNAJA3,PRDX1,CAD,ARSB,PCNP,HIBADH,CDK2,KRT10,PELO,NHP2,LACTB2,SSRP1,FADS2,LUC7L,RPL29,FABP5,LSM3,PPIH,DRAP1,MRPL38,RSF1,PRKDC,MET,HMGCS1,ENO3,UTP4,NPLOC4,MRPL40,MRPL12,HDHD5,ACSL4,RAP1GDS1,PRDX6,CPSF7,GPX4,GIT2,DHCR7,MT-ATP6,AC…
GO:0006396	RNA processing	25	868	0.48	0.6	0.00051	9606.ENSP00000230640,9606.ENSP00000231498,9606.ENSP00000232888,9606.ENSP00000240185,9606.ENSP00000244230,9606.ENSP00000252622,9606.ENSP00000258962,9606.ENSP00000259239,9606.ENSP00000261308,9606.ENSP00000274606,9606.ENSP00000293872,9606.ENSP00000302160,9606.ENSP00000306614,9606.ENSP00000313420,9606.ENSP00000327179,9606.ENSP00000345412,9606.ENSP00000361626,9606.ENSP00000361949,9606.ENSP00000366557,…	MTREX,NUP155,RRP9,TARDBP,MPHOSPH10,LSM7,SRSF1,IMP4,PPWD1,NHP2,LUC7L,LSM3,PPIH,PRKDC,UTP4,CPSF7,YBX1,PABPC4,CRNKL1,SF1,RBM4,SNRPE,SRSF10,TRMT112,LSM4
GO:0006417	Regulation of translation	17	456	0.6	0.6	0.0011	9606.ENSP00000216554,9606.ENSP00000240185,9606.ENSP00000246957,9606.ENSP00000254878,9606.ENSP00000274311,9606.ENSP00000305230,9606.ENSP00000313420,9606.ENSP00000356481,9606.ENSP00000361626,9606.ENSP00000376800,9606.ENSP00000386894,9606.ENSP00000410242,9606.ENSP00000415464,9606.ENSP00000430823,9606.ENSP00000431800,9606.ENSP00000478121,9606.ENSP00000478754	EIF5,TARDBP,TRAP1,RIDA,PELO,SRP9,PRKDC,NIBAN1,YBX1,MTPN,RBM4,IGF2BP2,LARP4,ZNF706,EIF3F,ELOC,DDX6
GO:0071704	Organic substance metabolic process	114	7522	0.21	0.59	2.74e-07	9606.ENSP00000012443,9606.ENSP00000215375,9606.ENSP00000215882,9606.ENSP00000216554,9606.ENSP00000216780,9606.ENSP00000217426,9606.ENSP00000219252,9606.ENSP00000223321,9606.ENSP00000230048,9606.ENSP00000230640,9606.ENSP00000231498,9606.ENSP00000232888,9606.ENSP00000233146,9606.ENSP00000236040,9606.ENSP00000238651,9606.ENSP00000240185,9606.ENSP00000243997,9606.ENSP00000244230,9606.ENSP00000245206,…	PPP5C,ATP5F1D,SLC25A1,EIF5,PCK2,AHCY,POLR2C,PSMA2,ACOT13,MTREX,NUP155,RRP9,MSH2,P3H1,ACOT2,TARDBP,ATP5F1E,MPHOSPH10,GOT2,MRPS7,LSM7,RIDA,MACROD1,CARS2,GNS,SRSF1,IMP4,PPWD1,DNAJA3,CAD,PCNP,HIBADH,CDK2,KRT10,PELO,NHP2,LACTB2,SSRP1,FADS2,LUC7L,RPL29,FABP5,LSM3,PPIH,DRAP1,MRPL38,RSF1,PRKDC,MET,HMGCS1,ENO3,UTP4,NPLOC4,MRPL40,MRPL12,HDHD5,ACSL4,RAP1GDS1,PRDX6,CPSF7,GPX4,DHCR7,MT-ATP6,ACAT2,KIF14,IFI16,…
GO:0006807	Nitrogen compound metabolic process	103	6643	0.22	0.58	1.69e-06	9606.ENSP00000012443,9606.ENSP00000215375,9606.ENSP00000215882,9606.ENSP00000216554,9606.ENSP00000217426,9606.ENSP00000219252,9606.ENSP00000223321,9606.ENSP00000230640,9606.ENSP00000231498,9606.ENSP00000232888,9606.ENSP00000233146,9606.ENSP00000236040,9606.ENSP00000238651,9606.ENSP00000240185,9606.ENSP00000243997,9606.ENSP00000244230,9606.ENSP00000245206,9606.ENSP00000245539,9606.ENSP00000252622,…	PPP5C,ATP5F1D,SLC25A1,EIF5,AHCY,POLR2C,PSMA2,MTREX,NUP155,RRP9,MSH2,P3H1,ACOT2,TARDBP,ATP5F1E,MPHOSPH10,GOT2,MRPS7,LSM7,RIDA,MACROD1,CARS2,GNS,SRSF1,IMP4,PPWD1,DNAJA3,CAD,PCNP,HIBADH,CDK2,KRT10,PELO,NHP2,LACTB2,SSRP1,LUC7L,RPL29,FABP5,LSM3,PPIH,DRAP1,MRPL38,RSF1,PRKDC,MET,HMGCS1,ENO3,UTP4,NPLOC4,MRPL40,MRPL12,ACSL4,RAP1GDS1,CPSF7,GPX4,MT-ATP6,KIF14,IFI16,OAT,BAG3,PGM1,MRPL14,AKR1A1,YBX1,PABPC4,AD…
GO:2000112	Regulation of cellular macromolecule biosynthetic process	18	539	0.55	0.54	0.0023	9606.ENSP00000216554,9606.ENSP00000240185,9606.ENSP00000246957,9606.ENSP00000254878,9606.ENSP00000274311,9606.ENSP00000305230,9606.ENSP00000313420,9606.ENSP00000356481,9606.ENSP00000361626,9606.ENSP00000376800,9606.ENSP00000386894,9606.ENSP00000410242,9606.ENSP00000415464,9606.ENSP00000430823,9606.ENSP00000431800,9606.ENSP00000478121,9606.ENSP00000478754,9606.ENSP00000501277	EIF5,TARDBP,TRAP1,RIDA,PELO,SRP9,PRKDC,NIBAN1,YBX1,MTPN,RBM4,IGF2BP2,LARP4,ZNF706,EIF3F,ELOC,DDX6,LDB1
GO:0010608	Post-transcriptional regulation of gene expression	18	546	0.54	0.53	0.0026	9606.ENSP00000216554,9606.ENSP00000240185,9606.ENSP00000246957,9606.ENSP00000254878,9606.ENSP00000274311,9606.ENSP00000305230,9606.ENSP00000313420,9606.ENSP00000356481,9606.ENSP00000361626,9606.ENSP00000361949,9606.ENSP00000376800,9606.ENSP00000386894,9606.ENSP00000410242,9606.ENSP00000415464,9606.ENSP00000430823,9606.ENSP00000431800,9606.ENSP00000478121,9606.ENSP00000478754	EIF5,TARDBP,TRAP1,RIDA,PELO,SRP9,PRKDC,NIBAN1,YBX1,PABPC4,MTPN,RBM4,IGF2BP2,LARP4,ZNF706,EIF3F,ELOC,DDX6
GO:0006397	mRNA processing	16	455	0.57	0.51	0.0037	9606.ENSP00000230640,9606.ENSP00000240185,9606.ENSP00000252622,9606.ENSP00000258962,9606.ENSP00000261308,9606.ENSP00000293872,9606.ENSP00000302160,9606.ENSP00000306614,9606.ENSP00000345412,9606.ENSP00000361626,9606.ENSP00000366557,9606.ENSP00000366604,9606.ENSP00000386894,9606.ENSP00000400591,9606.ENSP00000420195,9606.ENSP00000469468	MTREX,TARDBP,LSM7,SRSF1,PPWD1,LUC7L,LSM3,PPIH,CPSF7,YBX1,CRNKL1,SF1,RBM4,SNRPE,SRSF10,LSM4
GO:0009987	Cellular process	173	14826	0.09	0.49	3.76e-07	9606.ENSP00000012443,9606.ENSP00000169551,9606.ENSP00000215375,9606.ENSP00000215882,9606.ENSP00000216218,9606.ENSP00000216554,9606.ENSP00000216780,9606.ENSP00000217426,9606.ENSP00000219252,9606.ENSP00000223321,9606.ENSP00000228825,9606.ENSP00000230048,9606.ENSP00000230640,9606.ENSP00000231498,9606.ENSP00000232888,9606.ENSP00000233146,9606.ENSP00000236040,9606.ENSP00000238651,9606.ENSP00000240185,…	PPP5C,TIMM21,ATP5F1D,SLC25A1,ST13,EIF5,PCK2,AHCY,POLR2C,PSMA2,ARPC3,ACOT13,MTREX,NUP155,RRP9,MSH2,P3H1,ACOT2,TARDBP,CLTA,ATP5F1E,MPHOSPH10,GOT2,MRPS7,TRAP1,LSM7,RIDA,MACROD1,CARS2,GNS,SRSF1,IMP4,KIF11,RAB21,PPWD1,DNAJA3,COTL1,PRDX1,CAD,ARSB,PCNP,HIBADH,SRI,CCAR1,CDK2,KRT10,PELO,NHP2,LACTB2,SSRP1,FADS2,FERMT3,ARHGAP17,ITGA5,LUC7L,RPL29,ALB,FABP5,LSM3,MTCH2,SRP9,PPIH,DRAP1,MRPL38,CD34,RSF1,PRKDC,ME…
GO:0065003	Protein-containing complex assembly	30	1303	0.39	0.47	0.0027	9606.ENSP00000169551,9606.ENSP00000215375,9606.ENSP00000216554,9606.ENSP00000230048,9606.ENSP00000242285,9606.ENSP00000245539,9606.ENSP00000258962,9606.ENSP00000269576,9606.ENSP00000278412,9606.ENSP00000279227,9606.ENSP00000293872,9606.ENSP00000306614,9606.ENSP00000311513,9606.ENSP00000313420,9606.ENSP00000323076,9606.ENSP00000340454,9606.ENSP00000345412,9606.ENSP00000345445,9606.ENSP00000346103,…	TIMM21,ATP5F1D,EIF5,ACOT13,CLTA,MRPS7,SRSF1,KRT10,SSRP1,FERMT3,LUC7L,PPIH,RSF1,PRKDC,NDUFAF3,RAP1GDS1,CPSF7,SAMM50,GPX4,CRNKL1,SF1,EVL,RPSA,SNRPE,NDUFA5,SRSF10,EIF3F,LSM4,H2BC11,H2BC15
GO:0009059	Macromolecule biosynthetic process	31	1394	0.37	0.45	0.0035	9606.ENSP00000012443,9606.ENSP00000216554,9606.ENSP00000219252,9606.ENSP00000245539,9606.ENSP00000257347,9606.ENSP00000266970,9606.ENSP00000274606,9606.ENSP00000294189,9606.ENSP00000307850,9606.ENSP00000308275,9606.ENSP00000311513,9606.ENSP00000333401,9606.ENSP00000333837,9606.ENSP00000361084,9606.ENSP00000361949,9606.ENSP00000362576,9606.ENSP00000378191,9606.ENSP00000379330,9606.ENSP00000386894,…	PPP5C,EIF5,POLR2C,MRPS7,CARS2,CDK2,NHP2,RPL29,DRAP1,MRPL38,RSF1,MRPL40,MRPL12,MRPL14,PABPC4,YARS1,AIMP1,NFATC2,RBM4,RPSA,ARRB2,CBFB,LARP4,MRPS30,OSTC,EIF3F,RPL18,GTF2I,RPL36,ELOC,LDB1
GO:0043933	Protein-containing complex organization	32	1465	0.36	0.45	0.0035	9606.ENSP00000169551,9606.ENSP00000215375,9606.ENSP00000216554,9606.ENSP00000230048,9606.ENSP00000242285,9606.ENSP00000245539,9606.ENSP00000258962,9606.ENSP00000269576,9606.ENSP00000278412,9606.ENSP00000279227,9606.ENSP00000293872,9606.ENSP00000306614,9606.ENSP00000311513,9606.ENSP00000313420,9606.ENSP00000323076,9606.ENSP00000340454,9606.ENSP00000345412,9606.ENSP00000345445,9606.ENSP00000346103,…	TIMM21,ATP5F1D,EIF5,ACOT13,CLTA,MRPS7,SRSF1,KRT10,SSRP1,FERMT3,LUC7L,PPIH,RSF1,PRKDC,NDUFAF3,RAP1GDS1,CPSF7,SAMM50,GPX4,CRNKL1,SF1,EVL,RPSA,SNRPE,NDUFA5,SRSF10,EIF3F,ATP2A2,APOC2,LSM4,H2BC11,H2BC15
GO:0044085	Cellular component biogenesis	49	2702	0.28	0.44	0.002	9606.ENSP00000169551,9606.ENSP00000215375,9606.ENSP00000216554,9606.ENSP00000230048,9606.ENSP00000230640,9606.ENSP00000232888,9606.ENSP00000242285,9606.ENSP00000244230,9606.ENSP00000245539,9606.ENSP00000258962,9606.ENSP00000259239,9606.ENSP00000260731,9606.ENSP00000266970,9606.ENSP00000269576,9606.ENSP00000274606,9606.ENSP00000278412,9606.ENSP00000279227,9606.ENSP00000293379,9606.ENSP00000293872,…	TIMM21,ATP5F1D,EIF5,ACOT13,MTREX,RRP9,CLTA,MPHOSPH10,MRPS7,SRSF1,IMP4,KIF11,CDK2,KRT10,NHP2,SSRP1,FERMT3,ITGA5,LUC7L,LSM3,PPIH,CD34,RSF1,PRKDC,NDUFAF3,UTP4,CBX3,RAP1GDS1,CPSF7,SAMM50,GPX4,BAG3,CRNKL1,SF1,EVL,RPSA,SNRPE,NDUFA5,SRSF10,EIF3F,TRMT112,ATP2A2,LSM4,H2BC11,MARCKS,DDX6,WASF2,H2BC15,LDB1
GO:0016071	mRNA metabolic process	18	611	0.49	0.43	0.0095	9606.ENSP00000230640,9606.ENSP00000240185,9606.ENSP00000252622,9606.ENSP00000254878,9606.ENSP00000258962,9606.ENSP00000261308,9606.ENSP00000274311,9606.ENSP00000293872,9606.ENSP00000302160,9606.ENSP00000306614,9606.ENSP00000345412,9606.ENSP00000361626,9606.ENSP00000366557,9606.ENSP00000366604,9606.ENSP00000386894,9606.ENSP00000400591,9606.ENSP00000420195,9606.ENSP00000469468	MTREX,TARDBP,LSM7,RIDA,SRSF1,PPWD1,PELO,LUC7L,LSM3,PPIH,CPSF7,YBX1,CRNKL1,SF1,RBM4,SNRPE,SRSF10,LSM4
GO:0071840	Cellular component organization or biogenesis	82	5639	0.19	0.39	0.0025	9606.ENSP00000169551,9606.ENSP00000215375,9606.ENSP00000216554,9606.ENSP00000228825,9606.ENSP00000230048,9606.ENSP00000230640,9606.ENSP00000231498,9606.ENSP00000232888,9606.ENSP00000233146,9606.ENSP00000240185,9606.ENSP00000242285,9606.ENSP00000244230,9606.ENSP00000245539,9606.ENSP00000258962,9606.ENSP00000259239,9606.ENSP00000260731,9606.ENSP00000261263,9606.ENSP00000262375,9606.ENSP00000262428,…	TIMM21,ATP5F1D,EIF5,ARPC3,ACOT13,MTREX,NUP155,RRP9,MSH2,TARDBP,CLTA,MPHOSPH10,MRPS7,SRSF1,IMP4,KIF11,RAB21,DNAJA3,COTL1,ARSB,CDK2,KRT10,PELO,NHP2,SSRP1,FERMT3,ARHGAP17,ITGA5,LUC7L,LSM3,PPIH,CD34,RSF1,PRKDC,NDUFAF3,UTP4,NPLOC4,CBX3,STX3,RAP1GDS1,CPSF7,SAMM50,GPX4,HMGN5,RABEP2,KIF14,IFI16,BUB3,BAG3,ANXA1,CRNKL1,SF1,KRT18,EVL,MTPN,PTPA,CNP,RPSA,SNRPE,LARP4,NDUFA5,EHMT1,SRSF10,ERBIN,DOCK2,EIF3F,TRMT1…
GO:0000245	Spliceosomal complex assembly	6	76	0.92	0.38	0.0336	9606.ENSP00000258962,9606.ENSP00000293872,9606.ENSP00000366557,9606.ENSP00000366604,9606.ENSP00000400591,9606.ENSP00000420195	SRSF1,LUC7L,CRNKL1,SF1,SNRPE,SRSF10
GO:0044281	Small molecule metabolic process	33	1645	0.33	0.37	0.012	9606.ENSP00000215375,9606.ENSP00000215882,9606.ENSP00000216780,9606.ENSP00000217426,9606.ENSP00000238651,9606.ENSP00000243997,9606.ENSP00000245206,9606.ENSP00000254878,9606.ENSP00000255681,9606.ENSP00000257347,9606.ENSP00000264705,9606.ENSP00000265395,9606.ENSP00000278840,9606.ENSP00000297258,9606.ENSP00000322706,9606.ENSP00000324105,9606.ENSP00000339787,9606.ENSP00000346103,9606.ENSP00000347717,…	ATP5F1D,SLC25A1,PCK2,AHCY,ACOT2,ATP5F1E,GOT2,RIDA,MACROD1,CARS2,CAD,HIBADH,FADS2,FABP5,HMGCS1,ENO3,ACSL4,GPX4,DHCR7,MT-ATP6,ACAT2,OAT,PGM1,AKR1A1,ADA,YARS1,RDH14,CNP,GSTP1,NDUFA5,DGLUCY,REXO2,CRABP2
GO:0042274	Ribosomal small subunit biogenesis	6	78	0.91	0.37	0.0365	9606.ENSP00000244230,9606.ENSP00000245539,9606.ENSP00000259239,9606.ENSP00000313420,9606.ENSP00000327179,9606.ENSP00000389351	MPHOSPH10,MRPS7,IMP4,PRKDC,UTP4,RPSA
GO:0006996	Organelle organization	56	3470	0.23	0.36	0.0087	9606.ENSP00000169551,9606.ENSP00000215375,9606.ENSP00000228825,9606.ENSP00000231498,9606.ENSP00000233146,9606.ENSP00000240185,9606.ENSP00000245539,9606.ENSP00000260731,9606.ENSP00000262375,9606.ENSP00000264914,9606.ENSP00000266970,9606.ENSP00000274311,9606.ENSP00000274606,9606.ENSP00000278412,9606.ENSP00000289968,9606.ENSP00000302160,9606.ENSP00000310036,9606.ENSP00000311513,9606.ENSP00000313420,…	TIMM21,ATP5F1D,ARPC3,NUP155,MSH2,TARDBP,MRPS7,KIF11,DNAJA3,ARSB,CDK2,PELO,NHP2,SSRP1,ARHGAP17,LSM3,CD34,RSF1,PRKDC,NDUFAF3,NPLOC4,CBX3,STX3,RAP1GDS1,SAMM50,GPX4,HMGN5,KIF14,IFI16,BUB3,BAG3,ANXA1,SF1,KRT18,EVL,PTPA,CNP,RPSA,LARP4,NDUFA5,EHMT1,ERBIN,DOCK2,ATP2A2,SLC16A1,GOLGA8Q,LSM4,H2BC11,MARCKS,DDX6,WASF2,H2BC15,TPM4,ATXN3,AGK,LDB1
GO:0034645	Cellular macromolecule biosynthetic process	20	778	0.43	0.36	0.02	9606.ENSP00000216554,9606.ENSP00000245539,9606.ENSP00000257347,9606.ENSP00000294189,9606.ENSP00000308275,9606.ENSP00000333401,9606.ENSP00000333837,9606.ENSP00000361084,9606.ENSP00000361949,9606.ENSP00000362576,9606.ENSP00000378191,9606.ENSP00000386894,9606.ENSP00000389351,9606.ENSP00000415464,9606.ENSP00000424328,9606.ENSP00000426167,9606.ENSP00000431800,9606.ENSP00000447001,9606.ENSP00000464342,…	EIF5,MRPS7,CARS2,RPL29,MRPL38,MRPL40,MRPL12,MRPL14,PABPC4,YARS1,AIMP1,RBM4,RPSA,LARP4,MRPS30,OSTC,EIF3F,RPL18,RPL36,ELOC
GO:0044260	Cellular macromolecule metabolic process	44	2512	0.27	0.35	0.0126	9606.ENSP00000012443,9606.ENSP00000216554,9606.ENSP00000223321,9606.ENSP00000230640,9606.ENSP00000233146,9606.ENSP00000245539,9606.ENSP00000252622,9606.ENSP00000254878,9606.ENSP00000257347,9606.ENSP00000262375,9606.ENSP00000265260,9606.ENSP00000266970,9606.ENSP00000274311,9606.ENSP00000274606,9606.ENSP00000278412,9606.ENSP00000294189,9606.ENSP00000308275,9606.ENSP00000313420,9606.ENSP00000331487,…	PPP5C,EIF5,PSMA2,MTREX,MSH2,MRPS7,LSM7,RIDA,CARS2,DNAJA3,PCNP,CDK2,PELO,NHP2,SSRP1,RPL29,MRPL38,PRKDC,NPLOC4,MRPL40,MRPL12,KIF14,MRPL14,PABPC4,YARS1,AIMP1,FAF1,RBM4,RPSA,SNRPE,ARRB2,LARP4,EHMT1,MRPS30,OSTC,EIF3F,TRMT112,KPNA2,RPL18,RPL36,LSM4,ELOC,REXO2,ATXN3
GO:0018130	Heterocycle biosynthetic process	23	985	0.39	0.35	0.0222	9606.ENSP00000012443,9606.ENSP00000215375,9606.ENSP00000215882,9606.ENSP00000219252,9606.ENSP00000243997,9606.ENSP00000264705,9606.ENSP00000266970,9606.ENSP00000274606,9606.ENSP00000307850,9606.ENSP00000311513,9606.ENSP00000333837,9606.ENSP00000339787,9606.ENSP00000354632,9606.ENSP00000357838,9606.ENSP00000361140,9606.ENSP00000361965,9606.ENSP00000379330,9606.ENSP00000403701,9606.ENSP00000415151,…	PPP5C,ATP5F1D,SLC25A1,POLR2C,ATP5F1E,CAD,CDK2,NHP2,DRAP1,RSF1,MRPL12,ACSL4,MT-ATP6,OAT,AKR1A1,ADA,NFATC2,ARRB2,CBFB,NDUFA5,GTF2I,ELOC,LDB1
GO:1901362	Organic cyclic compound biosynthetic process	25	1121	0.37	0.34	0.0221	9606.ENSP00000012443,9606.ENSP00000215375,9606.ENSP00000215882,9606.ENSP00000219252,9606.ENSP00000243997,9606.ENSP00000264705,9606.ENSP00000266970,9606.ENSP00000274606,9606.ENSP00000307850,9606.ENSP00000311513,9606.ENSP00000322706,9606.ENSP00000333837,9606.ENSP00000339787,9606.ENSP00000347717,9606.ENSP00000354632,9606.ENSP00000357838,9606.ENSP00000361140,9606.ENSP00000361965,9606.ENSP00000379330,…	PPP5C,ATP5F1D,SLC25A1,POLR2C,ATP5F1E,CAD,CDK2,NHP2,DRAP1,RSF1,HMGCS1,MRPL12,ACSL4,DHCR7,MT-ATP6,OAT,AKR1A1,ADA,NFATC2,ARRB2,CBFB,NDUFA5,GTF2I,ELOC,LDB1
GO:0044283	Small molecule biosynthetic process	14	446	0.52	0.34	0.0325	9606.ENSP00000215882,9606.ENSP00000216780,9606.ENSP00000245206,9606.ENSP00000264705,9606.ENSP00000278840,9606.ENSP00000322706,9606.ENSP00000346103,9606.ENSP00000347717,9606.ENSP00000357838,9606.ENSP00000360124,9606.ENSP00000361140,9606.ENSP00000361965,9606.ENSP00000381607,9606.ENSP00000482841	SLC25A1,PCK2,GOT2,CAD,FADS2,HMGCS1,GPX4,DHCR7,OAT,PGM1,AKR1A1,ADA,GSTP1,CRABP2
GO:0055086	Nucleobase-containing small molecule metabolic process	16	567	0.48	0.33	0.0336	9606.ENSP00000215375,9606.ENSP00000215882,9606.ENSP00000217426,9606.ENSP00000238651,9606.ENSP00000243997,9606.ENSP00000255681,9606.ENSP00000264705,9606.ENSP00000322706,9606.ENSP00000324105,9606.ENSP00000339787,9606.ENSP00000354632,9606.ENSP00000360124,9606.ENSP00000361965,9606.ENSP00000377470,9606.ENSP00000417142,9606.ENSP00000480535	ATP5F1D,SLC25A1,AHCY,ACOT2,ATP5F1E,MACROD1,CAD,HMGCS1,ENO3,ACSL4,MT-ATP6,PGM1,ADA,CNP,NDUFA5,REXO2
GO:0019752	Carboxylic acid metabolic process	20	819	0.41	0.32	0.0336	9606.ENSP00000216780,9606.ENSP00000217426,9606.ENSP00000238651,9606.ENSP00000245206,9606.ENSP00000254878,9606.ENSP00000257347,9606.ENSP00000264705,9606.ENSP00000265395,9606.ENSP00000278840,9606.ENSP00000324105,9606.ENSP00000339787,9606.ENSP00000346103,9606.ENSP00000356015,9606.ENSP00000357838,9606.ENSP00000360124,9606.ENSP00000361140,9606.ENSP00000362576,9606.ENSP00000381607,9606.ENSP00000428263,…	PCK2,AHCY,ACOT2,GOT2,RIDA,CARS2,CAD,HIBADH,FADS2,ENO3,ACSL4,GPX4,ACAT2,OAT,PGM1,AKR1A1,YARS1,GSTP1,DGLUCY,CRABP2
GO:0033036	Macromolecule localization	41	2356	0.27	0.31	0.0249	9606.ENSP00000169551,9606.ENSP00000231498,9606.ENSP00000233146,9606.ENSP00000242285,9606.ENSP00000245206,9606.ENSP00000258962,9606.ENSP00000261263,9606.ENSP00000262375,9606.ENSP00000265729,9606.ENSP00000297258,9606.ENSP00000303222,9606.ENSP00000305230,9606.ENSP00000331487,9606.ENSP00000334373,9606.ENSP00000338562,9606.ENSP00000340454,9606.ENSP00000345445,9606.ENSP00000349877,9606.ENSP00000350934,…	TIMM21,NUP155,MSH2,CLTA,GOT2,SRSF1,RAB21,DNAJA3,SRI,FABP5,MTCH2,SRP9,NPLOC4,KPNA4,STX3,RAP1GDS1,SAMM50,ATP13A1,RABEP2,KIF14,HDGF,BUB3,BAG3,YBX1,ANXA1,KRT18,TFRC,FAF1,RBM4,SEPTIN9,ARRB2,IGF2BP2,SSR3,ERBIN,KPNA2,APOC2,H2BC11,CRABP2,ATXN3,AGK,CUTA
GO:0043170	Macromolecule metabolic process	80	5781	0.17	0.3	0.0187	9606.ENSP00000012443,9606.ENSP00000216554,9606.ENSP00000219252,9606.ENSP00000223321,9606.ENSP00000230640,9606.ENSP00000231498,9606.ENSP00000232888,9606.ENSP00000233146,9606.ENSP00000236040,9606.ENSP00000240185,9606.ENSP00000244230,9606.ENSP00000245539,9606.ENSP00000252622,9606.ENSP00000254878,9606.ENSP00000255681,9606.ENSP00000257347,9606.ENSP00000258145,9606.ENSP00000258962,9606.ENSP00000259239,…	PPP5C,EIF5,POLR2C,PSMA2,MTREX,NUP155,RRP9,MSH2,P3H1,TARDBP,MPHOSPH10,MRPS7,LSM7,RIDA,MACROD1,CARS2,GNS,SRSF1,IMP4,PPWD1,DNAJA3,CAD,PCNP,CDK2,KRT10,PELO,NHP2,LACTB2,SSRP1,LUC7L,RPL29,LSM3,PPIH,DRAP1,MRPL38,RSF1,PRKDC,MET,UTP4,NPLOC4,MRPL40,MRPL12,RAP1GDS1,CPSF7,KIF14,IFI16,BAG3,MRPL14,YBX1,PABPC4,YARS1,ANXA1,CRNKL1,SF1,NRBP1,TRIM22,AIMP1,NFATC2,FAF1,RBM4,RPSA,SNRPE,ARRB2,CBFB,LARP4,EHMT1,SRSF10,MR…
GO:0016043	Cellular component organization	76	5436	0.17	0.3	0.0222	9606.ENSP00000169551,9606.ENSP00000215375,9606.ENSP00000216554,9606.ENSP00000228825,9606.ENSP00000230048,9606.ENSP00000231498,9606.ENSP00000233146,9606.ENSP00000240185,9606.ENSP00000242285,9606.ENSP00000245539,9606.ENSP00000258962,9606.ENSP00000260731,9606.ENSP00000261263,9606.ENSP00000262375,9606.ENSP00000262428,9606.ENSP00000264914,9606.ENSP00000266970,9606.ENSP00000269576,9606.ENSP00000274311,…	TIMM21,ATP5F1D,EIF5,ARPC3,ACOT13,NUP155,MSH2,TARDBP,CLTA,MRPS7,SRSF1,KIF11,RAB21,DNAJA3,COTL1,ARSB,CDK2,KRT10,PELO,NHP2,SSRP1,FERMT3,ARHGAP17,ITGA5,LUC7L,LSM3,PPIH,CD34,RSF1,PRKDC,NDUFAF3,NPLOC4,CBX3,STX3,RAP1GDS1,CPSF7,SAMM50,GPX4,HMGN5,RABEP2,KIF14,IFI16,BUB3,BAG3,ANXA1,CRNKL1,SF1,KRT18,EVL,MTPN,PTPA,CNP,RPSA,SNRPE,LARP4,NDUFA5,EHMT1,SRSF10,ERBIN,DOCK2,EIF3F,ATP2A2,SLC16A1,GOLGA8Q,APOC2,LSM4,H2…
GO:0034654	Nucleobase-containing compound biosynthetic process	21	913	0.39	0.3	0.0447	9606.ENSP00000012443,9606.ENSP00000215375,9606.ENSP00000215882,9606.ENSP00000219252,9606.ENSP00000243997,9606.ENSP00000264705,9606.ENSP00000266970,9606.ENSP00000274606,9606.ENSP00000307850,9606.ENSP00000311513,9606.ENSP00000333837,9606.ENSP00000339787,9606.ENSP00000354632,9606.ENSP00000361965,9606.ENSP00000379330,9606.ENSP00000403701,9606.ENSP00000415151,9606.ENSP00000417142,9606.ENSP00000460070,…	PPP5C,ATP5F1D,SLC25A1,POLR2C,ATP5F1E,CAD,CDK2,NHP2,DRAP1,RSF1,MRPL12,ACSL4,MT-ATP6,ADA,NFATC2,ARRB2,CBFB,NDUFA5,GTF2I,ELOC,LDB1
GO:1901564	Organonitrogen compound metabolic process	71	4981	0.18	0.29	0.0237	9606.ENSP00000012443,9606.ENSP00000215375,9606.ENSP00000215882,9606.ENSP00000216554,9606.ENSP00000217426,9606.ENSP00000223321,9606.ENSP00000236040,9606.ENSP00000238651,9606.ENSP00000243997,9606.ENSP00000245206,9606.ENSP00000245539,9606.ENSP00000254878,9606.ENSP00000255681,9606.ENSP00000257347,9606.ENSP00000258145,9606.ENSP00000261308,9606.ENSP00000264705,9606.ENSP00000265260,9606.ENSP00000265395,…	PPP5C,ATP5F1D,SLC25A1,EIF5,AHCY,PSMA2,P3H1,ACOT2,ATP5F1E,GOT2,MRPS7,RIDA,MACROD1,CARS2,GNS,PPWD1,CAD,PCNP,HIBADH,CDK2,KRT10,RPL29,FABP5,PPIH,MRPL38,PRKDC,MET,HMGCS1,ENO3,NPLOC4,MRPL40,MRPL12,ACSL4,RAP1GDS1,GPX4,MT-ATP6,KIF14,IFI16,OAT,BAG3,PGM1,MRPL14,AKR1A1,PABPC4,ADA,YARS1,ANXA1,NRBP1,TRIM22,MTPN,AIMP1,FAF1,GSTP1,RBM4,RPSA,ARRB2,CBFB,LARP4,NDUFA5,EHMT1,MRPS30,OSTC,DGLUCY,EIF3F,TRMT112,RPL18,RPL…
GO:0022607	Cellular component assembly	42	2467	0.26	0.29	0.032	9606.ENSP00000169551,9606.ENSP00000215375,9606.ENSP00000216554,9606.ENSP00000230048,9606.ENSP00000242285,9606.ENSP00000245539,9606.ENSP00000258962,9606.ENSP00000260731,9606.ENSP00000266970,9606.ENSP00000269576,9606.ENSP00000278412,9606.ENSP00000279227,9606.ENSP00000293379,9606.ENSP00000293872,9606.ENSP00000302160,9606.ENSP00000306614,9606.ENSP00000310036,9606.ENSP00000311513,9606.ENSP00000313420,…	TIMM21,ATP5F1D,EIF5,ACOT13,CLTA,MRPS7,SRSF1,KIF11,CDK2,KRT10,SSRP1,FERMT3,ITGA5,LUC7L,LSM3,PPIH,CD34,RSF1,PRKDC,NDUFAF3,CBX3,RAP1GDS1,CPSF7,SAMM50,GPX4,BAG3,CRNKL1,SF1,EVL,RPSA,SNRPE,NDUFA5,SRSF10,EIF3F,ATP2A2,LSM4,H2BC11,MARCKS,DDX6,WASF2,H2BC15,LDB1
GO:0008104	Protein localization	35	1943	0.28	0.28	0.0413	9606.ENSP00000169551,9606.ENSP00000231498,9606.ENSP00000233146,9606.ENSP00000242285,9606.ENSP00000261263,9606.ENSP00000262375,9606.ENSP00000265729,9606.ENSP00000303222,9606.ENSP00000305230,9606.ENSP00000331487,9606.ENSP00000334373,9606.ENSP00000338562,9606.ENSP00000340454,9606.ENSP00000345445,9606.ENSP00000349877,9606.ENSP00000350934,9606.ENSP00000356319,9606.ENSP00000357189,9606.ENSP00000357858,…	TIMM21,NUP155,MSH2,CLTA,RAB21,DNAJA3,SRI,MTCH2,SRP9,NPLOC4,KPNA4,STX3,RAP1GDS1,SAMM50,ATP13A1,RABEP2,KIF14,HDGF,BUB3,BAG3,YBX1,ANXA1,KRT18,TFRC,FAF1,RBM4,SEPTIN9,ARRB2,SSR3,ERBIN,KPNA2,H2BC11,ATXN3,AGK,CUTA
GO:0051641	Cellular localization	44	2677	0.24	0.28	0.0413	9606.ENSP00000169551,9606.ENSP00000231498,9606.ENSP00000233146,9606.ENSP00000242285,9606.ENSP00000261263,9606.ENSP00000262375,9606.ENSP00000264914,9606.ENSP00000265729,9606.ENSP00000295897,9606.ENSP00000303222,9606.ENSP00000305230,9606.ENSP00000331487,9606.ENSP00000334373,9606.ENSP00000338562,9606.ENSP00000340454,9606.ENSP00000345445,9606.ENSP00000347464,9606.ENSP00000349877,9606.ENSP00000350934,…	TIMM21,NUP155,MSH2,CLTA,RAB21,DNAJA3,ARSB,SRI,ALB,MTCH2,SRP9,NPLOC4,KPNA4,STX3,RAP1GDS1,SAMM50,GIT2,ATP13A1,RABEP2,KIF14,HDGF,BUB3,BAG3,YBX1,ANXA1,NRBP1,KRT18,TFRC,CNP,FAF1,RBM4,SEPTIN9,EPS15L1,ARRB2,SRSF10,SSR3,ERBIN,DOCK2,KPNA2,ATP2A2,H2BC11,ATXN3,AGK,CUTA
GO:0051179	Localization	65	4512	0.18	0.27	0.0368	9606.ENSP00000169551,9606.ENSP00000215375,9606.ENSP00000215882,9606.ENSP00000231498,9606.ENSP00000233146,9606.ENSP00000242285,9606.ENSP00000243997,9606.ENSP00000245206,9606.ENSP00000258962,9606.ENSP00000261263,9606.ENSP00000262375,9606.ENSP00000264914,9606.ENSP00000265729,9606.ENSP00000266970,9606.ENSP00000289968,9606.ENSP00000295897,9606.ENSP00000297258,9606.ENSP00000303222,9606.ENSP00000305230,…	TIMM21,ATP5F1D,SLC25A1,NUP155,MSH2,CLTA,ATP5F1E,GOT2,SRSF1,RAB21,DNAJA3,ARSB,SRI,CDK2,ARHGAP17,ALB,FABP5,MTCH2,SRP9,MET,NPLOC4,KPNA4,STX3,RAP1GDS1,SAMM50,GIT2,ATP13A1,RABEP2,MT-ATP6,CD47,KIF14,PEA15,HDGF,BUB3,BAG3,YBX1,ADA,ANXA1,NRBP1,KRT18,TFRC,CNP,FAF1,GSTP1,RBM4,SEPTIN9,EPS15L1,ARRB2,IGF2BP2,NDUFA5,SLC4A2,SRSF10,SSR3,ERBIN,DOCK2,KPNA2,ATP2A2,SLC16A1,APOC2,H2BC11,CRABP2,WASF2,ATXN3,AGK,CUTA
